# A Novel *C. elegans* Memory Type Mediated by an Insulin/Phospholipase C Pathway

**DOI:** 10.1101/2023.02.22.529281

**Authors:** Daniel M. Merritt, Alexandra Udachina, Ninon Freidel, Sylvia M. T. Almeida, Yan Ming Anson Lau, Matthew Lee, Derek van der Kooy

## Abstract

Memories are often categorized into types, reflecting their behavioral, anatomical and molecular diversity: these classifications both aid understanding of the differences among varieties of memory and help delineate the unifying cross-species principles underlying them. In the nematode worm *Caenorhabditis elegans,* we find that an associative memory of the pairing of the normally attractive odorant benzaldehyde and starvation depends on *de novo* translation, is independent of CREB, and is produced by massed training: a pattern which does not correspond to any of the well-characterized molecular categories of invertebrate memory. Further, as has been shown for many memories in vertebrates, but not previously in nematodes, we find that formation of this memory continues after removal of the stimuli initially causing it, and that it is labile to disruption through protein synthesis inhibition following training, but that inhibition of proteasomal activity does not extend the duration of the memory. Previous findings have implicated insulin pathway signaling, which canonically regulates the transcription factor DAF- 16, as a key component of this benzaldehyde/starvation memory, however our results suggest that transcriptional inhibition has, at most, only moderate effects on memory formation. We find that insulin signaling instead acts to regulate phospholipase C, which in turn regulates memory through diacylglycerol signaling. These findings better characterize this model associative memory in relation to other invertebrate memory types and identify ways in which it both shares their traits and differs from them, as well as revealing a more complete picture of the molecular pathway underlying it.
