## Supplemental Table 1 for "A Novel *C. elegans* Memory Type Mediated by an Insulin/Phospholipase C Pathway"

### Sheet: Sheet1
Table S1: Statistical analysis
Panel	Comparison	n	Mean Difference	Summary	p-value	alpha	Test
1A	No CHX: Naïve vs No CHX: Trained	9, 9	1.142	***	<0.001	0.05	Two-way ANOVA, Tukey's multiple comparisons test
1A	No CHX: Naïve vs CHX in Training + Testing: Naïve	9, 9	0.2356	***	<0.001	0.05	Two-way ANOVA, Tukey's multiple comparisons test
1A	No CHX: Naïve vs CHX in Training + Testing: Trained	9, 9	0.4956	***	<0.001	0.05	Two-way ANOVA, Tukey's multiple comparisons test
1A	No CHX: Trained vs CHX in Training + Testing: Naïve	9, 9	-0.9067	***	<0.001	0.05	Two-way ANOVA, Tukey's multiple comparisons test
1A	No CHX: Trained vs CHX in Training + Testing: Trained	9, 9	-0.6467	***	<0.001	0.05	Two-way ANOVA, Tukey's multiple comparisons test
1A	CHX in Training + Testing: Naïve vs CHX in Training + Testing: Trained	9, 9	0.26	***	<0.001	0.05	Two-way ANOVA, Tukey's multiple comparisons test
1B	No CHX:Naive vs. CHX during training:Naïve	9, 9	0.4286	***	<0.001	0.05	Bonferroni adjusted T-test
1B	No CHX:Trained vs. CHX during training:Trained	9, 9	-0.4244	*	0.016	0.05	Bonferroni adjusted T-test
1B	No CHX:Trained vs. CHX during testing:Trained	9, 9	-0.3811	*	0.014	0.05	Bonferroni adjusted T-test
1B	No CHX:Trained vs. CHX training + testing:Trained	9, 9	-0.8378	***	<0.001	0.05	Bonferroni adjusted T-test
1C	No CHX:Naïve vs. No CHX:Trained	9, 9	1.159	***	<0.001	0.05	Two-way ANOVA, Tukey's multiple comparisons test
1C	No CHX:Naïve vs. CHX in Training:Naïve	9, 9	0.35	**	0.0015	0.05	Two-way ANOVA, Tukey's multiple comparisons test
1C	No CHX:Naïve vs. CHX in Training:Trained	9, 9	1.126	***	<0.001	0.05	Two-way ANOVA, Tukey's multiple comparisons test
1C	No CHX:Naïve vs. CHX in Gap:Naïve	9, 9	0.3911	***	0.0002	0.05	Two-way ANOVA, Tukey's multiple comparisons test
1C	No CHX:Naïve vs. CHX in Gap:Trained	9, 9	1.098	***	<0.001	0.05	Two-way ANOVA, Tukey's multiple comparisons test
1C	No CHX:Naïve vs. CHX in Testing:Naïve	9, 9	0.2322	ns	0.1233	0.05	Two-way ANOVA, Tukey's multiple comparisons test
1C	No CHX:Naïve vs. CHX in Testing:Trained	9, 9	1.133	***	<0.001	0.05	Two-way ANOVA, Tukey's multiple comparisons test
1C	No CHX:Naïve vs. CHX in Training + Gap:Naïve	9, 9	0.3844	***	0.0003	0.05	Two-way ANOVA, Tukey's multiple comparisons test
1C	No CHX:Naïve vs. CHX in Training + Gap:Trained	9, 9	0.81	***	<0.001	0.05	Two-way ANOVA, Tukey's multiple comparisons test
1C	No CHX:Trained vs. CHX in Training:Naïve	9, 9	-0.8089	***	<0.001	0.05	Two-way ANOVA, Tukey's multiple comparisons test
1C	No CHX:Trained vs. CHX in Training:Trained	9, 9	-0.03333	ns	>0.9999	0.05	Two-way ANOVA, Tukey's multiple comparisons test
1C	No CHX:Trained vs. CHX in Gap:Naïve	9, 9	-0.7678	***	<0.001	0.05	Two-way ANOVA, Tukey's multiple comparisons test
1C	No CHX:Trained vs. CHX in Gap:Trained	9, 9	-0.06111	ns	0.9989	0.05	Two-way ANOVA, Tukey's multiple comparisons test
1C	No CHX:Trained vs. CHX in Testing:Naïve	9, 9	-0.9267	***	<0.001	0.05	Two-way ANOVA, Tukey's multiple comparisons test
1C	No CHX:Trained vs. CHX in Testing:Trained	9, 9	-0.02556	ns	>0.9999	0.05	Two-way ANOVA, Tukey's multiple comparisons test
1C	No CHX:Trained vs. CHX in Training + Gap:Naïve	9, 9	-0.7744	***	<0.001	0.05	Two-way ANOVA, Tukey's multiple comparisons test
1C	No CHX:Trained vs. CHX in Training + Gap:Trained	9, 9	-0.3489	**	0.0015	0.05	Two-way ANOVA, Tukey's multiple comparisons test
1C	CHX in Training:Naïve vs. CHX in Training:Trained	9, 9	0.7756	***	<0.001	0.05	Two-way ANOVA, Tukey's multiple comparisons test
1C	CHX in Training:Naïve vs. CHX in Gap:Naïve	9, 9	0.04111	ns	>0.9999	0.05	Two-way ANOVA, Tukey's multiple comparisons test
1C	CHX in Training:Naïve vs. CHX in Gap:Trained	9, 9	0.7478	***	<0.001	0.05	Two-way ANOVA, Tukey's multiple comparisons test
1C	CHX in Training:Naïve vs. CHX in Testing:Naïve	9, 9	-0.1178	ns	0.8999	0.05	Two-way ANOVA, Tukey's multiple comparisons test
1C	CHX in Training:Naïve vs. CHX in Testing:Trained	9, 9	0.7833	***	<0.001	0.05	Two-way ANOVA, Tukey's multiple comparisons test
1C	CHX in Training:Naïve vs. CHX in Training + Gap:Naïve	9, 9	0.03444	ns	>0.9999	0.05	Two-way ANOVA, Tukey's multiple comparisons test
1C	CHX in Training:Naïve vs. CHX in Training + Gap:Trained	9, 9	0.46	***	<0.001	0.05	Two-way ANOVA, Tukey's multiple comparisons test
1C	CHX in Training:Trained vs. CHX in Gap:Naïve	9, 9	-0.7344	***	<0.001	0.05	Two-way ANOVA, Tukey's multiple comparisons test
1C	CHX in Training:Trained vs. CHX in Gap:Trained	9, 9	-0.02778	ns	>0.9999	0.05	Two-way ANOVA, Tukey's multiple comparisons test
1C	CHX in Training:Trained vs. CHX in Testing:Naïve	9, 9	-0.8933	***	<0.001	0.05	Two-way ANOVA, Tukey's multiple comparisons test
1C	CHX in Training:Trained vs. CHX in Testing:Trained	9, 9	0.007778	ns	>0.9999	0.05	Two-way ANOVA, Tukey's multiple comparisons test
1C	CHX in Training:Trained vs. CHX in Training + Gap:Naïve	9, 9	-0.7411	***	<0.001	0.05	Two-way ANOVA, Tukey's multiple comparisons test
1C	CHX in Training:Trained vs. CHX in Training + Gap:Trained	9, 9	-0.3156	**	0.0064	0.05	Two-way ANOVA, Tukey's multiple comparisons test
1C	CHX in Gap:Naïve vs. CHX in Gap:Trained	9, 9	0.7067	***	<0.001	0.05	Two-way ANOVA, Tukey's multiple comparisons test
1C	CHX in Gap:Naïve vs. CHX in Testing:Naïve	9, 9	-0.1589	ns	0.6132	0.05	Two-way ANOVA, Tukey's multiple comparisons test
1C	CHX in Gap:Naïve vs. CHX in Testing:Trained	9, 9	0.7422	***	<0.001	0.05	Two-way ANOVA, Tukey's multiple comparisons test
1C	CHX in Gap:Naïve vs. CHX in Training + Gap:Naïve	9, 9	-0.006667	ns	>0.9999	0.05	Two-way ANOVA, Tukey's multiple comparisons test
1C	CHX in Gap:Naïve vs. CHX in Training + Gap:Trained	9, 9	0.4189	***	<0.001	0.05	Two-way ANOVA, Tukey's multiple comparisons test
1C	CHX in Gap:Trained vs. CHX in Testing:Naïve	9, 9	-0.8656	***	<0.001	0.05	Two-way ANOVA, Tukey's multiple comparisons test
1C	CHX in Gap:Trained vs. CHX in Testing:Trained	9, 9	0.03556	ns	>0.9999	0.05	Two-way ANOVA, Tukey's multiple comparisons test
1C	CHX in Gap:Trained vs. CHX in Training + Gap:Naïve	9, 9	-0.7133	***	<0.001	0.05	Two-way ANOVA, Tukey's multiple comparisons test
1C	CHX in Gap:Trained vs. CHX in Training + Gap:Trained	9, 9	-0.2878	*	0.019	0.05	Two-way ANOVA, Tukey's multiple comparisons test
1C	CHX in Testing:Naïve vs. CHX in Testing:Trained	9, 9	0.9011	***	<0.001	0.05	Two-way ANOVA, Tukey's multiple comparisons test
1C	CHX in Testing:Naïve vs. CHX in Training + Gap:Naïve	9, 9	0.1522	ns	0.6692	0.05	Two-way ANOVA, Tukey's multiple comparisons test
1C	CHX in Testing:Naïve vs. CHX in Training + Gap:Trained	9, 9	0.5778	***	<0.001	0.05	Two-way ANOVA, Tukey's multiple comparisons test
1C	CHX in Testing:Trained vs. CHX in Training + Gap:Naïve	9, 9	-0.7489	***	<0.001	0.05	Two-way ANOVA, Tukey's multiple comparisons test
1C	CHX in Testing:Trained vs. CHX in Training + Gap:Trained	9, 9	-0.3233	**	0.0046	0.05	Two-way ANOVA, Tukey's multiple comparisons test
1C	CHX in Training + Gap:Naïve vs. CHX in Training + Gap:Trained	9, 9	0.4256	***	<0.001	0.05	Two-way ANOVA, Tukey's multiple comparisons test
1D	No Drug:Naïve vs. No Drug:Trained	9, 9	1.526	***	<0.001	0.05	Two-way ANOVA, Tukey's multiple comparisons test
1D	No Drug:Naïve vs. α-amanitin:Naïve	9, 9	0.08667	ns	0.8758	0.05	Two-way ANOVA, Tukey's multiple comparisons test
1D	No Drug:Naïve vs. α-amanitin:Trained	9, 9	1.319	***	<0.001	0.05	Two-way ANOVA, Tukey's multiple comparisons test
1D	No Drug:Naïve vs. actinomycin D:Naïve	9, 9	0.3744	***	0.0002	0.05	Two-way ANOVA, Tukey's multiple comparisons test
1D	No Drug:Naïve vs. actinomycin D:Trained	9, 9	0.9167	***	<0.001	0.05	Two-way ANOVA, Tukey's multiple comparisons test
1D	No Drug:Trained vs. α-amanitin:Naïve	9, 9	-1.439	***	<0.001	0.05	Two-way ANOVA, Tukey's multiple comparisons test
1D	No Drug:Trained vs. α-amanitin:Trained	9, 9	-0.2067	ns	0.1069	0.05	Two-way ANOVA, Tukey's multiple comparisons test
1D	No Drug:Trained vs. actinomycin D:Naïve	9, 9	-1.151	***	<0.001	0.05	Two-way ANOVA, Tukey's multiple comparisons test
1D	No Drug:Trained vs. actinomycin D:Trained	9, 9	-0.6089	***	<0.001	0.05	Two-way ANOVA, Tukey's multiple comparisons test
1D	α-amanitin:Naïve vs. α-amanitin:Trained	9, 9	1.232	***	<0.001	0.05	Two-way ANOVA, Tukey's multiple comparisons test
1D	α-amanitin:Naïve vs. actinomycin D:Naïve	9, 9	0.2878	**	0.0074	0.05	Two-way ANOVA, Tukey's multiple comparisons test
1D	α-amanitin:Naïve vs. actinomycin D:Trained	9, 9	0.83	***	<0.001	0.05	Two-way ANOVA, Tukey's multiple comparisons test
1D	α-amanitin:Trained vs. actinomycin D:Naïve	9, 9	-0.9444	***	<0.001	0.05	Two-way ANOVA, Tukey's multiple comparisons test
1D	α-amanitin:Trained vs. actinomycin D:Trained	9, 9	-0.4022	***	<0.001	0.05	Two-way ANOVA, Tukey's multiple comparisons test
1D	actinomycin D:Naïve vs. actinomycin D:Trained	9, 9	0.5422	***	<0.001	0.05	Two-way ANOVA, Tukey's multiple comparisons test
1E	Naïve:No Drug (0h) vs. Naïve:Bortezomib (0h)	9, 9	-0.002222	ns	>0.9999	0.05	Three-way ANOVA, Tukey's multiple comparisons test
1E	Naïve:No Drug (0h) vs. Naïve:No Drug (1h)	9, 9	-0.03444	ns	0.9983	0.05	Three-way ANOVA, Tukey's multiple comparisons test
1E	Naïve:No Drug (0h) vs. Naïve:Bortezomib (1h)	9, 9	0.03667	ns	0.9974	0.05	Three-way ANOVA, Tukey's multiple comparisons test
1E	Naïve:No Drug (0h) vs. Trained:No Drug (0h)	9, 9	1.371	***	<0.001	0.05	Three-way ANOVA, Tukey's multiple comparisons test
1E	Naïve:No Drug (0h) vs. Trained:Bortezomib (0h)	9, 9	1.346	***	<0.001	0.05	Three-way ANOVA, Tukey's multiple comparisons test
1E	Naïve:No Drug (0h) vs. Trained:No Drug (1h)	9, 9	0.3233	***	<0.001	0.05	Three-way ANOVA, Tukey's multiple comparisons test
1E	Naïve:No Drug (0h) vs. Trained:Bortezomib (1h)	9, 9	0.2844	***	<0.001	0.05	Three-way ANOVA, Tukey's multiple comparisons test
1E	Naïve:Bortezomib (0h) vs. Naïve:No Drug (1h)	9, 9	-0.03222	ns	0.9989	0.05	Three-way ANOVA, Tukey's multiple comparisons test
1E	Naïve:Bortezomib (0h) vs. Naïve:Bortezomib (1h)	9, 9	0.03889	ns	0.9963	0.05	Three-way ANOVA, Tukey's multiple comparisons test
1E	Naïve:Bortezomib (0h) vs. Trained:No Drug (0h)	9, 9	1.373	***	<0.001	0.05	Three-way ANOVA, Tukey's multiple comparisons test
1E	Naïve:Bortezomib (0h) vs. Trained:Bortezomib (0h)	9, 9	1.348	***	<0.001	0.05	Three-way ANOVA, Tukey's multiple comparisons test
1E	Naïve:Bortezomib (0h) vs. Trained:No Drug (1h)	9, 9	0.3256	***	<0.001	0.05	Three-way ANOVA, Tukey's multiple comparisons test
1E	Naïve:Bortezomib (0h) vs. Trained:Bortezomib (1h)	9, 9	0.2867	***	<0.001	0.05	Three-way ANOVA, Tukey's multiple comparisons test
1E	Naïve:No Drug (1h) vs. Naïve:Bortezomib (1h)	9, 9	0.07111	ns	0.8937	0.05	Three-way ANOVA, Tukey's multiple comparisons test
1E	Naïve:No Drug (1h) vs. Trained:No Drug (0h)	9, 9	1.406	***	<0.001	0.05	Three-way ANOVA, Tukey's multiple comparisons test
1E	Naïve:No Drug (1h) vs. Trained:Bortezomib (0h)	9, 9	1.38	***	<0.001	0.05	Three-way ANOVA, Tukey's multiple comparisons test
1E	Naïve:No Drug (1h) vs. Trained:No Drug (1h)	9, 9	0.3578	***	<0.001	0.05	Three-way ANOVA, Tukey's multiple comparisons test
1E	Naïve:No Drug (1h) vs. Trained:Bortezomib (1h)	9, 9	0.3189	***	<0.001	0.05	Three-way ANOVA, Tukey's multiple comparisons test
1E	Naïve:Bortezomib (1h) vs. Trained:No Drug (0h)	9, 9	1.334	***	<0.001	0.05	Three-way ANOVA, Tukey's multiple comparisons test
1E	Naïve:Bortezomib (1h) vs. Trained:Bortezomib (0h)	9, 9	1.309	***	<0.001	0.05	Three-way ANOVA, Tukey's multiple comparisons test
1E	Naïve:Bortezomib (1h) vs. Trained:No Drug (1h)	9, 9	0.2867	***	<0.001	0.05	Three-way ANOVA, Tukey's multiple comparisons test
1E	Naïve:Bortezomib (1h) vs. Trained:Bortezomib (1h)	9, 9	0.2478	***	0.0006	0.05	Three-way ANOVA, Tukey's multiple comparisons test
1E	Trained:No Drug (0h) vs. Trained:Bortezomib (0h)	9, 9	-0.02556	ns	0.9998	0.05	Three-way ANOVA, Tukey's multiple comparisons test
1E	Trained:No Drug (0h) vs. Trained:No Drug (1h)	9, 9	-1.048	***	<0.001	0.05	Three-way ANOVA, Tukey's multiple comparisons test
1E	Trained:No Drug (0h) vs. Trained:Bortezomib (1h)	9, 9	-1.087	***	<0.001	0.05	Three-way ANOVA, Tukey's multiple comparisons test
1E	Trained:Bortezomib (0h) vs. Trained:No Drug (1h)	9, 9	-1.022	***	<0.001	0.05	Three-way ANOVA, Tukey's multiple comparisons test
1E	Trained:Bortezomib (0h) vs. Trained:Bortezomib (1h)	9, 9	-1.061	***	<0.001	0.05	Three-way ANOVA, Tukey's multiple comparisons test
1E	Trained:No Drug (1h) vs. Trained:Bortezomib (1h)	9, 9	-0.03889	ns	0.9963	0.05	Three-way ANOVA, Tukey's multiple comparisons test
2A	No Heat Shock:Naïve vs. No Heat Shock:Trained	9, 9	1.191	***	<0.001	0.05	Two-way ANOVA, Tukey's multiple comparisons test
2A	No Heat Shock:Naïve vs. Heat Shock Before Training:Naïve	9, 9	0.05333	ns	0.8869	0.05	Two-way ANOVA, Tukey's multiple comparisons test
2A	No Heat Shock:Naïve vs. Heat Shock Before Training:Trained	9, 9	0.6878	***	<0.001	0.05	Two-way ANOVA, Tukey's multiple comparisons test
2A	No Heat Shock:Trained vs. Heat Shock Before Training:Naïve	9, 9	-1.138	***	<0.001	0.05	Two-way ANOVA, Tukey's multiple comparisons test
2A	No Heat Shock:Trained vs. Heat Shock Before Training:Trained	9, 9	-0.5033	***	<0.001	0.05	Two-way ANOVA, Tukey's multiple comparisons test
2A	Heat Shock Before Training:Naïve vs. Heat Shock Before Training:Trained	9, 9	0.6344	***	<0.001	0.05	Two-way ANOVA, Tukey's multiple comparisons test
2B	No Cold Shock:Naïve vs. No Cold Shock:Trained	9, 9	1.367	***	<0.001	0.05	Two-way ANOVA, Tukey's multiple comparisons test
2B	No Cold Shock:Naïve vs. Cold Shock Before Training:Trained	9, 9	1.453	***	<0.001	0.05	Two-way ANOVA, Tukey's multiple comparisons test
2B	No Cold Shock:Naïve vs. Cold Shock After Training:Trained	9, 9	1.336	***	<0.001	0.05	Two-way ANOVA, Tukey's multiple comparisons test
2B	No Cold Shock:Naïve vs. Cold Shock Before and After Training:Naïve	9, 9	0.1489	ns	0.231	0.05	Two-way ANOVA, Tukey's multiple comparisons test
2B	No Cold Shock:Naïve vs. Cold Shock Before and After Training:Trained	9, 9	1.516	***	<0.001	0.05	Two-way ANOVA, Tukey's multiple comparisons test
2B	No Cold Shock:Trained vs. Cold Shock Before Training:Trained	9, 9	0.08667	ns	0.9563	0.05	Two-way ANOVA, Tukey's multiple comparisons test
2B	No Cold Shock:Trained vs. Cold Shock After Training:Trained	9, 9	-0.03111	ns	>0.9999	0.05	Two-way ANOVA, Tukey's multiple comparisons test
2B	No Cold Shock:Trained vs. Cold Shock Before and After Training:Naïve	9, 9	-1.218	***	<0.001	0.05	Two-way ANOVA, Tukey's multiple comparisons test
2B	No Cold Shock:Trained vs. Cold Shock Before and After Training:Trained	9, 9	0.1489	ns	0.231	0.05	Two-way ANOVA, Tukey's multiple comparisons test
2B	Cold Shock Before Training:Trained vs. Cold Shock After Training:Trained	9, 9	-0.1178	ns	0.8602	0.05	Two-way ANOVA, Tukey's multiple comparisons test
2B	Cold Shock Before Training:Trained vs. Cold Shock Before and After Training:Naïve	9, 9	-1.304	***	<0.001	0.05	Two-way ANOVA, Tukey's multiple comparisons test
2B	Cold Shock Before Training:Trained vs. Cold Shock Before Training:Trained vs. Cold Shock Before and After Training:Naïve:Trained	9, 9	0.06222	ns	0.9934	0.05	Two-way ANOVA, Tukey's multiple comparisons test
2B	Cold Shock Before Training:Trained vs. Cold Shock Before and After Training:Naïve:Naïve	9, 9	-1.187	***	<0.001	0.05	Two-way ANOVA, Tukey's multiple comparisons test
2B	Cold Shock After Training:Trained vs. Cold Shock Before and After Training:Naïve:Trained	9, 9	0.18	ns	0.3356	0.05	Two-way ANOVA, Tukey's multiple comparisons test
2B	Cold Shock Before and After Training:Naive vs. Cold Shock Before and After Training:Trained	9, 9	1.367	***	<0.001	0.05	Two-way ANOVA, Tukey's multiple comparisons test
3B	N2:Naïve vs. N2:Trained	9, 9	1.356	***	<0.001	0.05	Two-way ANOVA, Tukey's multiple comparisons test
3B	N2:Naïve vs. crh-1(tz2):Naïve	9, 9	0.4244	***	<0.001	0.05	Two-way ANOVA, Tukey's multiple comparisons test
3B	N2:Naïve vs. crh-1(tz2):Trained	9, 9	1.421	***	<0.001	0.05	Two-way ANOVA, Tukey's multiple comparisons test
3B	N2:Trained vs. crh-1(tz2):Naïve	9, 9	-0.9311	***	<0.001	0.05	Two-way ANOVA, Tukey's multiple comparisons test
3B	N2:Trained vs. crh-1(tz2):Trained	9, 9	0.06556	ns	0.6176	0.05	Two-way ANOVA, Tukey's multiple comparisons test
3B	crh-1(tz2):Naïve vs. crh-1(tz2):Trained	9, 9	0.9967	***	<0.001	0.05	Two-way ANOVA, Tukey's multiple comparisons test
3D	N2:Naïve vs. N2:Trained	9, 9	1.212	***	<0.001	0.05	Two-way ANOVA, Tukey's multiple comparisons test
3D	N2:Naïve vs. crh-2(gk3293):Naïve	9, 9	0.04667	ns	0.97	0.05	Two-way ANOVA, Tukey's multiple comparisons test
3D	N2:Naïve vs. crh-2(gk3293):Trained	9, 9	1.327	***	<0.001	0.05	Two-way ANOVA, Tukey's multiple comparisons test
3D	N2:Naïve vs. crh-1(tz2);crh-2(gk3293):Naïve	9, 9	0.2989	***	<0.001	0.05	Two-way ANOVA, Tukey's multiple comparisons test
3D	N2:Naïve vs. crh-1(tz2);crh-2(gk3293):Trained	9, 9	1.314	***	<0.001	0.05	Two-way ANOVA, Tukey's multiple comparisons test
3D	N2:Trained vs. crh-2(gk3293):Naïve	9, 9	-1.166	***	<0.001	0.05	Two-way ANOVA, Tukey's multiple comparisons test
3D	N2:Trained vs. crh-2(gk3293):Trained	9, 9	0.1144	ns	0.44	0.05	Two-way ANOVA, Tukey's multiple comparisons test
3D	N2:Trained vs. crh-1(tz2);crh-2(gk3293):Naïve	9, 9	-0.9133	***	<0.001	0.05	Two-way ANOVA, Tukey's multiple comparisons test
3D	N2:Trained vs. crh-1(tz2);crh-2(gk3293):Trained	9, 9	0.1022	ns	0.57	0.05	Two-way ANOVA, Tukey's multiple comparisons test
3D	crh-2(gk3293):Naïve vs. crh-2(gk3293):Trained	9, 9	1.28	***	<0.001	0.05	Two-way ANOVA, Tukey's multiple comparisons test
3D	crh-2(gk3293):Naïve vs. crh-1(tz2);crh-2(gk3293):Naïve	9, 9	0.2522	**	0.002	0.05	Two-way ANOVA, Tukey's multiple comparisons test
3D	crh-2(gk3293):Naïve vs. crh-1(tz2);crh-2(gk3293):Trained	9, 9	1.268	***	<0.001	0.05	Two-way ANOVA, Tukey's multiple comparisons test
3D	crh-2(gk3293):Trained vs. crh-1(tz2);crh-2(gk3293):Naïve	9, 9	-1.028	***	<0.001	0.05	Two-way ANOVA, Tukey's multiple comparisons test
3D	crh-2(gk3293):Trained vs. crh-1(tz2);crh-2(gk3293):Trained	9, 9	-0.01222	ns	>0.99	0.05	Two-way ANOVA, Tukey's multiple comparisons test
3D	crh-1(tz2);crh-2(gk3293):Naïve vs. crh-1(tz2);crh-2(gk3293):Trained	9, 9	1.016	***	<0.001	0.05	Two-way ANOVA, Tukey's multiple comparisons test
4A	N2:Naïve vs. N2:Trained	9, 9	1.362	***	<0.0001	0.05	Two-way ANOVA, Tukey's multiple comparisons test
4A	N2:Naïve vs. daf-2c(pe2722):Naïve	9, 9	-0.05889	ns	0.8567	0.05	Two-way ANOVA, Tukey's multiple comparisons test
4A	N2:Naïve vs. daf-2c(pe2722):Trained	9, 9	0.03778	ns	0.9759	0.05	Two-way ANOVA, Tukey's multiple comparisons test
4A	N2:Naïve vs. plc-1(pe1238):Naïve	9, 9	0.5778	***	<0.0001	0.05	Two-way ANOVA, Tukey's multiple comparisons test
4A	N2:Naïve vs. plc-1(pe1238):Trained	9, 9	1.326	***	<0.0001	0.05	Two-way ANOVA, Tukey's multiple comparisons test
4A	N2:Trained vs. daf-2c(pe2722):Naïve	9, 9	-1.421	***	<0.0001	0.05	Two-way ANOVA, Tukey's multiple comparisons test
4A	N2:Trained vs. daf-2c(pe2722):Trained	9, 9	-1.324	***	<0.0001	0.05	Two-way ANOVA, Tukey's multiple comparisons test
4A	N2:Trained vs. plc-1(pe1238):Naïve	9, 9	-0.7844	***	<0.0001	0.05	Two-way ANOVA, Tukey's multiple comparisons test
4A	N2:Trained vs. plc-1(pe1238):Trained	9, 9	-0.03667	ns	0.9789	0.05	Two-way ANOVA, Tukey's multiple comparisons test
4A	daf-2c(pe2722):Naïve vs. daf-2c(pe2722):Trained	9, 9	0.09667	ns	0.4196	0.05	Two-way ANOVA, Tukey's multiple comparisons test
4A	daf-2c(pe2722):Naïve vs. plc-1(pe1238):Naïve	9, 9	0.6367	***	<0.0001	0.05	Two-way ANOVA, Tukey's multiple comparisons test
4A	daf-2c(pe2722):Naïve vs. plc-1(pe1238):Trained	9, 9	1.384	***	<0.0001	0.05	Two-way ANOVA, Tukey's multiple comparisons test
4A	daf-2c(pe2722):Trained vs. plc-1(pe1238):Naïve	9, 9	0.54	***	<0.0001	0.05	Two-way ANOVA, Tukey's multiple comparisons test
4A	daf-2c(pe2722):Trained vs. plc-1(pe1238):Trained	9, 9	1.288	***	<0.0001	0.05	Two-way ANOVA, Tukey's multiple comparisons test
4A	plc-1(pe1238):Naïve vs. plc-1(pe1238):Trained	9, 9	0.7478	***	<0.0001	0.05	Two-way ANOVA, Tukey's multiple comparisons test
4B	N2:Naïve vs. N2:Trained	9, 9	1.113	***	<0.001	0.05	Two-way ANOVA, Tukey's multiple comparisons test
4B	N2:Naïve vs. akt-1(ok525):Naïve	9, 9	-0.0008961	ns	>0.9999	0.05	Two-way ANOVA, Tukey's multiple comparisons test
4B	N2:Naïve vs. akt-1(ok525):Trained	9, 9	0.6407	***	<0.001	0.05	Two-way ANOVA, Tukey's multiple comparisons test
4B	N2:Naïve vs. akt-1(mm200):Naïve	9, 9	0.03217	ns	0.9983	0.05	Two-way ANOVA, Tukey's multiple comparisons test
4B	N2:Naïve vs. akt-1(mm200):Trained	9, 9	0.2924	**	0.0052	0.05	Two-way ANOVA, Tukey's multiple comparisons test
4B	N2:Trained vs. akt-1(ok525):Naïve	9, 9	-1.113	***	<0.001	0.05	Two-way ANOVA, Tukey's multiple comparisons test
4B	N2:Trained vs. akt-1(ok525):Trained	9, 9	-0.4719	***	<0.001	0.05	Two-way ANOVA, Tukey's multiple comparisons test
4B	N2:Trained vs. akt-1(mm200):Naïve	9, 9	-1.08	***	<0.001	0.05	Two-way ANOVA, Tukey's multiple comparisons test
4B	N2:Trained vs. akt-1(mm200):Trained	9, 9	-0.8202	***	<0.001	0.05	Two-way ANOVA, Tukey's multiple comparisons test
4B	akt-1(ok525):Naïve vs. akt-1(ok525):Trained	9, 9	0.6416	***	<0.001	0.05	Two-way ANOVA, Tukey's multiple comparisons test
4B	akt-1(ok525):Naïve vs. akt-1(mm200):Naïve	9, 9	0.03306	ns	0.998	0.05	Two-way ANOVA, Tukey's multiple comparisons test
4B	akt-1(ok525):Naïve vs. akt-1(mm200):Trained	9, 9	0.2933	**	0.005	0.05	Two-way ANOVA, Tukey's multiple comparisons test
4B	akt-1(ok525):Trained vs. akt-1(mm200):Naïve	9, 9	-0.6085	***	<0.001	0.05	Two-way ANOVA, Tukey's multiple comparisons test
4B	akt-1(ok525):Trained vs. akt-1(mm200):Trained	9, 9	-0.3483	***	0.0005	0.05	Two-way ANOVA, Tukey's multiple comparisons test
4B	akt-1(mm200):Naïve vs. akt-1(mm200):Trained	9, 9	0.2602	*	0.0172	0.05	Two-way ANOVA, Tukey's multiple comparisons test
4C	N2:Naïve vs. N2:Trained	9, 9	1.458	***	<0.0001	0.05	Two-way ANOVA, Tukey's multiple comparisons test
4C	N2:Naïve vs. pqm-1(ok485):Naïve	9, 9	0.02222	ns	0.9574	0.05	Two-way ANOVA, Tukey's multiple comparisons test
4C	N2:Naïve vs. pqm-1(ok485):Trained	9, 9	1.299	***	<0.0001	0.05	Two-way ANOVA, Tukey's multiple comparisons test
4C	N2:Trained vs. pqm-1(ok485):Naïve	9, 9	-1.436	***	<0.0001	0.05	Two-way ANOVA, Tukey's multiple comparisons test
4C	N2:Trained vs. pqm-1(ok485):Trained	9, 9	-0.1589	**	0.0055	0.05	Two-way ANOVA, Tukey's multiple comparisons test
4C	pqm-1(ok485):Naïve vs. pqm-1(ok485):Trained	9, 9	1.277	***	<0.0001	0.05	Two-way ANOVA, Tukey's multiple comparisons test
4D	N2:Naïve vs. N2:Trained	9, 9	1.303	***	<0.001	0.05	Two-way ANOVA, Tukey's multiple comparisons test
4D	N2:Naïve vs. daf-16(mu86):Naïve	9, 9	0.3667	***	0.0007	0.05	Two-way ANOVA, Tukey's multiple comparisons test
4D	N2:Naïve vs. daf-16(mu86):Trained	9, 9	0.9229	***	<0.001	0.05	Two-way ANOVA, Tukey's multiple comparisons test
4D	N2:Trained vs. daf-16(mu86):Naïve	9, 9	-0.9363	***	<0.001	0.05	Two-way ANOVA, Tukey's multiple comparisons test
4D	N2:Trained vs. daf-16(mu86):Trained	9, 9	-0.3802	***	0.0005	0.05	Two-way ANOVA, Tukey's multiple comparisons test
4D	daf-16(mu86):Naïve vs. daf-16(mu86):Trained	9, 9	0.5561	***	<0.001	0.05	Two-way ANOVA, Tukey's multiple comparisons test
4E	N2:Naïve vs. N2:Trained	9, 9	1.132	***	<0.0001	0.05	Two-way ANOVA, Tukey's multiple comparisons test
4E	N2:Naïve vs. plc-1(pe1238):Naïve	9, 9	0.3122	**	0.0014	0.05	Two-way ANOVA, Tukey's multiple comparisons test
4E	N2:Naïve vs. plc-1(pe1238):Trained	9, 9	1.082	***	<0.0001	0.05	Two-way ANOVA, Tukey's multiple comparisons test
4E	N2:Naïve vs. plc-1(pe1238);odr-3p::egl-8(KO):Naïve	9, 9	1.556	***	<0.0001	0.05	Two-way ANOVA, Tukey's multiple comparisons test
4E	N2:Naïve vs. plc-1(pe1238);odr-3p::egl-8(KO):Trained	9, 9	1.478	***	<0.0001	0.05	Two-way ANOVA, Tukey's multiple comparisons test
4E	N2:Trained vs. plc-1(pe1238):Naïve	9, 9	-0.82	***	<0.0001	0.05	Two-way ANOVA, Tukey's multiple comparisons test
4E	N2:Trained vs. plc-1(pe1238):Trained	9, 9	-0.05	ns	0.9837	0.05	Two-way ANOVA, Tukey's multiple comparisons test
4E	N2:Trained vs. plc-1(pe1238);odr-3p::egl-8(KO):Naïve	9, 9	0.4233	***	<0.0001	0.05	Two-way ANOVA, Tukey's multiple comparisons test
4E	N2:Trained vs. plc-1(pe1238);odr-3p::egl-8(KO):Trained	9, 9	0.3456	***	0.0003	0.05	Two-way ANOVA, Tukey's multiple comparisons test
4E	plc-1(pe1238):Naïve vs. plc-1(pe1238):Trained	9, 9	0.77	***	<0.0001	0.05	Two-way ANOVA, Tukey's multiple comparisons test
4E	plc-1(pe1238):Naïve vs. plc-1(pe1238);odr-3p::egl-8(KO):Naïve	9, 9	1.243	***	<0.0001	0.05	Two-way ANOVA, Tukey's multiple comparisons test
4E	plc-1(pe1238):Naïve vs. plc-1(pe1238);odr-3p::egl-8(KO):Trained	9, 9	1.166	***	<0.0001	0.05	Two-way ANOVA, Tukey's multiple comparisons test
4E	plc-1(pe1238):Trained vs. plc-1(pe1238);odr-3p::egl-8(KO):Naïve	9, 9	0.4733	***	<0.0001	0.05	Two-way ANOVA, Tukey's multiple comparisons test
4E	plc-1(pe1238):Trained vs. plc-1(pe1238);odr-3p::egl-8(KO):Trained	9, 9	0.3956	***	<0.0001	0.05	Two-way ANOVA, Tukey's multiple comparisons test
4E	plc-1(pe1238);odr-3p::egl-8(KO):Naïve vs. plc-1(pe1238);odr-3p::egl-8(KO):Trained	9, 9	-0.07778	ns	0.8972	0.05	Two-way ANOVA, Tukey's multiple comparisons test
4F	N2:Naïve vs. N2:Trained	9, 9	1.43	***	<0.001	0.05	Two-way ANOVA, Tukey's multiple comparisons test
4F	N2:Naïve vs. pkc-1(nj1) :Naïve	9, 9	1.278	***	<0.001	0.05	Two-way ANOVA, Tukey's multiple comparisons test
4F	N2:Naïve vs. pkc-1(nj1) :Trained	9, 9	1.221	***	<0.001	0.05	Two-way ANOVA, Tukey's multiple comparisons test
4F	N2:Naïve vs. tpa-1(k530) :Naïve	9, 9	0.2133	***	<0.001	0.05	Two-way ANOVA, Tukey's multiple comparisons test
4F	N2:Naïve vs. tpa-1(k530) :Trained	9, 9	1.292	***	<0.001	0.05	Two-way ANOVA, Tukey's multiple comparisons test
4F	N2:Naïve vs. pkc-1(ok563);tpa-1(k530):Naïve	9, 9	1.051	***	<0.001	0.05	Two-way ANOVA, Tukey's multiple comparisons test
4F	N2:Naïve vs. pkc-1(ok563);tpa-1(k530):Trained	9, 9	1.003	***	<0.001	0.05	Two-way ANOVA, Tukey's multiple comparisons test
4F	N2:Trained vs. pkc-1(nj1) :Naïve	9, 9	-0.1522	*	0.04	0.05	Two-way ANOVA, Tukey's multiple comparisons test
4F	N2:Trained vs. pkc-1(nj1) :Trained	9, 9	-0.2089	**	0.001	0.05	Two-way ANOVA, Tukey's multiple comparisons test
4F	N2:Trained vs. tpa-1(k530) :Naïve	9, 9	-1.217	***	<0.001	0.05	Two-way ANOVA, Tukey's multiple comparisons test
4F	N2:Trained vs. tpa-1(k530) :Trained	9, 9	-0.1378	ns	0.09	0.05	Two-way ANOVA, Tukey's multiple comparisons test
4F	N2:Trained vs. pkc-1(ok563);tpa-1(k530):Naïve	9, 9	-0.3789	***	<0.001	0.05	Two-way ANOVA, Tukey's multiple comparisons test
4F	N2:Trained vs. pkc-1(ok563);tpa-1(k530):Trained	9, 9	-0.4267	***	<0.001	0.05	Two-way ANOVA, Tukey's multiple comparisons test
4F	pkc-1(nj1) :Naïve vs. pkc-1(nj1) :Trained	9, 9	-0.05667	ns	0.93	0.05	Two-way ANOVA, Tukey's multiple comparisons test
4F	pkc-1(nj1) :Naïve vs. tpa-1(k530) :Naïve	9, 9	-1.064	***	<0.001	0.05	Two-way ANOVA, Tukey's multiple comparisons test
4F	pkc-1(nj1) :Naïve vs. tpa-1(k530) :Trained	9, 9	0.01444	ns	>0.99	0.05	Two-way ANOVA, Tukey's multiple comparisons test
4F	pkc-1(nj1) :Naïve vs. pkc-1(ok563);tpa-1(k530):Naïve	9, 9	-0.2267	***	<0.001	0.05	Two-way ANOVA, Tukey's multiple comparisons test
4F	pkc-1(nj1) :Naïve vs. pkc-1(ok563);tpa-1(k530):Trained	9, 9	-0.2744	***	<0.001	0.05	Two-way ANOVA, Tukey's multiple comparisons test
4F	pkc-1(nj1) :Trained vs. tpa-1(k530) :Naïve	9, 9	-1.008	***	<0.001	0.05	Two-way ANOVA, Tukey's multiple comparisons test
4F	pkc-1(nj1) :Trained vs. tpa-1(k530) :Trained	9, 9	0.07111	ns	0.81	0.05	Two-way ANOVA, Tukey's multiple comparisons test
4F	pkc-1(nj1) :Trained vs. pkc-1(ok563);tpa-1(k530):Naïve	9, 9	-0.17	*	0.02	0.05	Two-way ANOVA, Tukey's multiple comparisons test
4F	pkc-1(nj1) :Trained vs. pkc-1(ok563);tpa-1(k530):Trained	9, 9	-0.2178	***	<0.001	0.05	Two-way ANOVA, Tukey's multiple comparisons test
4F	tpa-1(k530) :Naïve vs. tpa-1(k530) :Trained	9, 9	1.079	***	<0.001	0.05	Two-way ANOVA, Tukey's multiple comparisons test
4F	tpa-1(k530) :Naïve vs. pkc-1(ok563);tpa-1(k530):Naïve	9, 9	0.8378	***	<0.001	0.05	Two-way ANOVA, Tukey's multiple comparisons test
4F	tpa-1(k530) :Naïve vs. pkc-1(ok563);tpa-1(k530):Trained	9, 9	0.79	***	<0.001	0.05	Two-way ANOVA, Tukey's multiple comparisons test
4F	tpa-1(k530) :Trained vs. pkc-1(ok563);tpa-1(k530):Naïve	9, 9	-0.2411	***	<0.001	0.05	Two-way ANOVA, Tukey's multiple comparisons test
4F	tpa-1(k530) :Trained vs. pkc-1(ok563);tpa-1(k530):Trained	9, 9	-0.2889	***	<0.001	0.05	Two-way ANOVA, Tukey's multiple comparisons test
4F	pkc-1(ok563);tpa-1(k530):Naïve vs. pkc-1(ok563);tpa-1(k530):Trained	9, 9	-0.04778	ns	0.97	0.05	Two-way ANOVA, Tukey's multiple comparisons test
4G	N2:Naïve vs. N2:Trained	9, 9	1.503	***	<0.001	0.05	Two-way ANOVA, Tukey's multiple comparisons test
4G	N2:Naïve vs. AWCp::pkc-1(gf) + AWCp::tpa-1(gf):Naïve	9, 9	0.008889	ns	>0.99	0.05	Two-way ANOVA, Tukey's multiple comparisons test
4G	N2:Naïve vs. AWCp::pkc-1(gf) + AWCp::tpa-1(gf):Trained	9, 9	0.3267	***	<0.001	0.05	Two-way ANOVA, Tukey's multiple comparisons test
4G	N2:Naïve vs. AWCp::pkc-1(gf) + srsx-3p::tpa-1(gf):Naïve	9, 9	0.05889	ns	0.72	0.05	Two-way ANOVA, Tukey's multiple comparisons test
4G	N2:Naïve vs. AWCp::pkc-1(gf) + srsx-3p::tpa-1(gf):Trained	9, 9	0.1667	**	0.003	0.05	Two-way ANOVA, Tukey's multiple comparisons test
4G	N2:Trained vs. AWCp::pkc-1(gf) + AWCp::tpa-1(gf):Naïve	9, 9	-1.494	***	<0.001	0.05	Two-way ANOVA, Tukey's multiple comparisons test
4G	N2:Trained vs. AWCp::pkc-1(gf) + AWCp::tpa-1(gf):Trained	9, 9	-1.177	***	<0.001	0.05	Two-way ANOVA, Tukey's multiple comparisons test
4G	N2:Trained vs. AWCp::pkc-1(gf) + srsx-3p::tpa-1(gf):Naïve	9, 9	-1.444	***	<0.001	0.05	Two-way ANOVA, Tukey's multiple comparisons test
4G	N2:Trained vs. AWCp::pkc-1(gf) + srsx-3p::tpa-1(gf):Trained	9, 9	-1.337	***	<0.001	0.05	Two-way ANOVA, Tukey's multiple comparisons test
4G	AWCp::pkc-1(gf) + AWCp::tpa-1(gf):Naïve vs. AWCp::pkc-1(gf) + AWCp::tpa-1(gf):Trained	9, 9	0.3178	***	<0.001	0.05	Two-way ANOVA, Tukey's multiple comparisons test
4G	AWCp::pkc-1(gf) + AWCp::tpa-1(gf):Naïve vs. AWCp::pkc-1(gf) + srsx-3p::tpa-1(gf):Naïve	9, 9	0.05	ns	0.84	0.05	Two-way ANOVA, Tukey's multiple comparisons test
4G	AWCp::pkc-1(gf) + AWCp::tpa-1(gf):Naïve vs. AWCp::pkc-1(gf) + srsx-3p::tpa-1(gf):Trained	9, 9	0.1578	**	0.005	0.05	Two-way ANOVA, Tukey's multiple comparisons test
4G	AWCp::pkc-1(gf) + AWCp::tpa-1(gf):Trained vs. AWCp::pkc-1(gf) + srsx-3p::tpa-1(gf):Naïve	9, 9	-0.2678	***	<0.001	0.05	Two-way ANOVA, Tukey's multiple comparisons test
4G	AWCp::pkc-1(gf) + AWCp::tpa-1(gf):Trained vs. AWCp::pkc-1(gf) + srsx-3p::tpa-1(gf):Trained	9, 9	-0.16	**	0.005	0.05	Two-way ANOVA, Tukey's multiple comparisons test
4G	AWCp::pkc-1(gf) + srsx-3p::tpa-1(gf):Naïve vs. AWCp::pkc-1(gf) + srsx-3p::tpa-1(gf):Trained	9, 9	0.1078	ns	0.12	0.05	Two-way ANOVA, Tukey's multiple comparisons test
S1	No CHX:Naïve vs. CHX in Training+Testing:Naïve	9, 8	0.0274	ns	>0.9999	0.05	Bonferroni adjusted T-test
S1	No CHX:Trained vs. CHX in Training+Testing:Trained	9, 9	-0.7353	***	<0.001	0.05	Bonferroni adjusted T-test
S3	N2:Naïve vs. N2:Trained	9, 9	1.23	***	<0.001	0.05	Two-way ANOVA, Tukey's multiple comparisons test
S3	N2:Naïve vs. akt-1(mm200) :Naïve	9, 9	-0.06735	ns	0.9864	0.05	Two-way ANOVA, Tukey's multiple comparisons test
S3	N2:Naïve vs. akt-1(mm200) :Trained	9, 9	0.4655	***	0.0006	0.05	Two-way ANOVA, Tukey's multiple comparisons test
S3	N2:Naïve vs. akt-1(mm200) Ex[WRM065aH03]:Naïve	9, 9	-0.06738	ns	0.9864	0.05	Two-way ANOVA, Tukey's multiple comparisons test
S3	N2:Naïve vs. akt-1(mm200) Ex[WRM065aH03]:Trained	9, 9	1.197	***	<0.001	0.05	Two-way ANOVA, Tukey's multiple comparisons test
S3	N2:Trained vs. akt-1(mm200) :Naïve	9, 9	-1.298	***	<0.001	0.05	Two-way ANOVA, Tukey's multiple comparisons test
S3	N2:Trained vs. akt-1(mm200) :Trained	9, 9	-0.7647	***	<0.001	0.05	Two-way ANOVA, Tukey's multiple comparisons test
S3	N2:Trained vs. akt-1(mm200) Ex[WRM065aH03]:Naïve	9, 9	-1.298	***	<0.001	0.05	Two-way ANOVA, Tukey's multiple comparisons test
S3	N2:Trained vs. akt-1(mm200) Ex[WRM065aH03]:Trained	9, 9	-0.03362	ns	0.9995	0.05	Two-way ANOVA, Tukey's multiple comparisons test
S3	akt-1(mm200) :Naïve vs. akt-1(mm200) :Trained	9, 9	0.5329	***	<0.001	0.05	Two-way ANOVA, Tukey's multiple comparisons test
S3	akt-1(mm200) :Naïve vs. akt-1(mm200) Ex[WRM065aH03]:Naïve	9, 9	-2.83e-05	ns	>0.9999	0.05	Two-way ANOVA, Tukey's multiple comparisons test
S3	akt-1(mm200) :Naïve vs. akt-1(mm200) Ex[WRM065aH03]:Trained	9, 9	1.264	***	<0.001	0.05	Two-way ANOVA, Tukey's multiple comparisons test
S3	akt-1(mm200) :Trained vs. akt-1(mm200) Ex[WRM065aH03]:Naïve	9, 9	-0.5329	***	<0.001	0.05	Two-way ANOVA, Tukey's multiple comparisons test
S3	akt-1(mm200) :Trained vs. akt-1(mm200) Ex[WRM065aH03]:Trained	9, 9	0.7311	***	<0.001	0.05	Two-way ANOVA, Tukey's multiple comparisons test
S3	akt-1(mm200) Ex[WRM065aH03]:Naïve vs. akt-1(mm200) Ex[WRM065aH03]:Trained	9, 9	1.264	***	<0.001	0.05	Two-way ANOVA, Tukey's multiple comparisons test
S4	N2:Naïve vs. N2:Trained	9, 9	1.276	***	<0.0001	0.05	Two-way ANOVA, Tukey's multiple comparisons test
S4	N2:Naïve vs. akt-1(mm200) :Naïve	9, 9	0.01133	ns	>0.9999	0.05	Two-way ANOVA, Tukey's multiple comparisons test
S4	N2:Naïve vs. akt-1(mm200) :Trained	9, 9	0.2881	***	0.0001	0.05	Two-way ANOVA, Tukey's multiple comparisons test
S4	N2:Naïve vs. akt-2(tm812) sgk-1(ft15):Naïve	9, 9	-0.01064	ns	>0.9999	0.05	Two-way ANOVA, Tukey's multiple comparisons test
S4	N2:Naïve vs. akt-2(tm812) sgk-1(ft15):Trained	9, 9	1.496	***	<0.0001	0.05	Two-way ANOVA, Tukey's multiple comparisons test
S4	N2:Trained vs. akt-1(mm200) :Naïve	9, 9	-1.264	***	<0.0001	0.05	Two-way ANOVA, Tukey's multiple comparisons test
S4	N2:Trained vs. akt-1(mm200) :Trained	9, 9	-0.9877	***	<0.0001	0.05	Two-way ANOVA, Tukey's multiple comparisons test
S4	N2:Trained vs. akt-2(tm812) sgk-1(ft15):Naïve	9, 9	-1.286	***	<0.0001	0.05	Two-way ANOVA, Tukey's multiple comparisons test
S4	N2:Trained vs. akt-2(tm812) sgk-1(ft15):Trained	9, 9	0.2202	**	0.0055	0.05	Two-way ANOVA, Tukey's multiple comparisons test
S4	akt-1(mm200) :Naïve vs. akt-1(mm200) :Trained	9, 9	0.2767	***	0.0003	0.05	Two-way ANOVA, Tukey's multiple comparisons test
S4	akt-1(mm200) :Naïve vs. akt-2(tm812) sgk-1(ft15):Naïve	9, 9	-0.02197	ns	0.9989	0.05	Two-way ANOVA, Tukey's multiple comparisons test
S4	akt-1(mm200) :Naïve vs. akt-2(tm812) sgk-1(ft15):Trained	9, 9	1.485	***	<0.0001	0.05	Two-way ANOVA, Tukey's multiple comparisons test
S4	akt-1(mm200) :Trained vs. akt-2(tm812) sgk-1(ft15):Naïve	9, 9	-0.2987	***	<0.0001	0.05	Two-way ANOVA, Tukey's multiple comparisons test
S4	akt-1(mm200) :Trained vs. akt-2(tm812) sgk-1(ft15):Trained	9, 9	1.208	***	<0.0001	0.05	Two-way ANOVA, Tukey's multiple comparisons test
S4	akt-2(tm812) sgk-1(ft15):Naïve vs. akt-2(tm812) sgk-1(ft15):Trained	9, 9	1.507	***	<0.0001	0.05	Two-way ANOVA, Tukey's multiple comparisons test
S6	N2:Naïve vs. N2:Trained	9, 9	1.171	***	<0.001	0.05	Two-way ANOVA, Tukey's multiple comparisons test
S6	N2:Naïve vs. egl-8(n488):Naïve	9, 9	0.5411	***	<0.001	0.05	Two-way ANOVA, Tukey's multiple comparisons test
S6	N2:Naïve vs. egl-8(n488):Trained	9, 8	0.9621	***	<0.001	0.05	Two-way ANOVA, Tukey's multiple comparisons test
S6	N2:Trained vs. egl-8(n488):Naïve	9, 9	-0.63	***	<0.001	0.05	Two-way ANOVA, Tukey's multiple comparisons test
S6	N2:Trained vs. egl-8(n488):Trained	9, 8	-0.209	**	0.006	0.05	Two-way ANOVA, Tukey's multiple comparisons test
S6	egl-8(n488):Naïve vs. egl-8(n488):Trained	9, 8	0.421	***	<0.001	0.05	Two-way ANOVA, Tukey's multiple comparisons test

### Sheet: Sheet2
	N2:Naïve vs. N2:Trained	9, 9	1.276	1.103 to 1.449	****	<0.0001
	N2:Naïve vs. akt-1(mm200) :Naïve	9, 9	0.01133	-0.1616 to 0.1842	ns	>0.9999
	N2:Naïve vs. akt-1(mm200) :Trained	9, 9	0.2881	0.1152 to 0.4610	***	0.0001
	N2:Naïve vs. akt-2(tm812) sgk-1(ft15):Naïve	9, 9	-0.01064	-0.1835 to 0.1623	ns	>0.9999
	N2:Naïve vs. akt-2(tm812) sgk-1(ft15):Trained	9, 9	1.496	1.323 to 1.669	****	<0.0001
	N2:Trained vs. akt-1(mm200) :Naïve	9, 9	-1.264	-1.437 to -1.092	****	<0.0001
	N2:Trained vs. akt-1(mm200) :Trained	9, 9	-0.9877	-1.161 to -0.8148	****	<0.0001
	N2:Trained vs. akt-2(tm812) sgk-1(ft15):Naïve	9, 9	-1.286	-1.459 to -1.114	****	<0.0001
	N2:Trained vs. akt-2(tm812) sgk-1(ft15):Trained	9, 9	0.2202	0.04729 to 0.3931	**	0.0055
	akt-1(mm200) :Naïve vs. akt-1(mm200) :Trained	9, 9	0.2767	0.1038 to 0.4496	***	0.0003
	akt-1(mm200) :Naïve vs. akt-2(tm812) sgk-1(ft15):Naïve	9, 9	-0.02197	-0.1949 to 0.1509	ns	0.9989
	akt-1(mm200) :Naïve vs. akt-2(tm812) sgk-1(ft15):Trained	9, 9	1.485	1.312 to 1.658	****	<0.0001
	akt-1(mm200) :Trained vs. akt-2(tm812) sgk-1(ft15):Naïve	9, 9	-0.2987	-0.4716 to -0.1258	****	<0.0001
	akt-1(mm200) :Trained vs. akt-2(tm812) sgk-1(ft15):Trained	9, 9	1.208	1.035 to 1.381	****	<0.0001
	akt-2(tm812) sgk-1(ft15):Naïve vs. akt-2(tm812) sgk-1(ft15):Trained	9, 9	1.507	1.334 to 1.680	****	<0.0001
